# Resource supplementation alters host exposure, susceptibility, and infection dynamics across a diverse parasite community

**DOI:** 10.64898/2025.12.17.694884

**Authors:** Amy R Sweeny, Gregory F Albery, Saudamini Venkatesan, Agata Delnicka, Andy Fenton, Simon A. Babayan, Amy B. Pedersen

## Abstract

Resource availability is crucial in shaping exposure and resistance to parasites. Although effects are expected to vary across parasite species, most of our knowledge comes from single-host, single-parasite studies. In a wild wood mouse population (*Apodemus sylvaticus*), we supplemented dietary resources over 3 years and quantified effects on a diverse parasite community alongside host behaviour and physiology. Resource supplementation had diverse impacts on 12 parasite taxa including positive (3/12), negative (6/12), and null (3/12) results. Supplementation also influenced host biology, with supplemented mice moving less, experiencing higher conspecific densities, improved conditions, and increased reproduction. These findings experimentally demonstrate that resource availability can multifacetedly affect disease dynamics. The complexity likely arises due to combined effects on exposure and susceptibility processes. Our study advances understanding of disease drivers at the human-wild interface and underscores the importance of assessing whole parasite communities to predict responses to changing resource landscapes in the wild.
