## Supplemental Table 1 for "Resource supplementation alters host exposure, susceptibility, and infection dynamics across a diverse parasite community"

### Sheet: BehaviourResultsClean
Response	Predictor	Estimate	sd	Lower	Mid	Upper	Mode	kld	Effect	pINLA	Sig	ModelSet
Density	Sex, Male	-0.0542056	0.106716	-0.263379	-0.0543324	0.155682	-0.0545855	8.52844e-10	fixed	0.607594		Behaviour
Density	Diet, Supplemented	0.841042	0.111727	0.621966	0.840933	1.06073	0.840714	9.02743e-10	fixed	1e-06	***	Behaviour
Density	Reproductive, Yes	-0.137877	0.0626513	-0.260814	-0.137867	-0.0149997	-0.137847	6.95073e-12	fixed	0.027408	*	Behaviour
Density	Drug, Treated	-0.100993	0.105411	-0.307965	-0.10099	0.105966	-0.100986	7.11622e-10	fixed	0.336452		Behaviour
Density	Year, 2016	0.57879	0.148515	0.287376	0.578732	0.870528	0.578615	6.27167e-10	fixed	0.000102	***	Behaviour
Density	Year, 2017	-0.586696	0.125374	-0.833043	-0.586629	-0.340725	-0.586495	7.29484e-10	fixed	1e-06	***	Behaviour
Strength	Sex, Male	-0.407792	0.145639	-0.695302	-0.407295	-0.123101	-0.406314	2.58943e-09	fixed	0.00521	**	Behaviour
Strength	Diet, Supplemented	-0.44068	0.15476	-0.744112	-0.44089	-0.13606	-0.4413	1.82476e-09	fixed	0.005018	**	Behaviour
Strength	Reproductive, Yes	0.00374275	0.0209318	-0.0373085	0.00374301	0.0447926	0.00374352	5.52265e-11	fixed	0.860396		Behaviour
Strength	Drug, Treated	0.242482	0.143894	-0.0393594	0.24219	0.525979	0.241609	1.94972e-09	fixed	0.090702	.	Behaviour
Strength	Year, 2016	-0.342747	0.208046	-0.752425	-0.342379	0.0648494	-0.341653	1.6051e-09	fixed	0.097738	.	Behaviour
Strength	Year, 2017	1.3336	0.17187	0.997353	1.33312	1.6726	1.33216	2.2339e-09	fixed	1e-06	***	Behaviour
MaxDistance	Sex, Male	-0.165186	0.203796	-0.565275	-0.165186	0.234904	-0.165186	5.6526e-10	fixed	0.414668		Behaviour
MaxDistance	Diet, Supplemented	-0.461709	0.216245	-0.886237	-0.461709	-0.03718	-0.461709	5.65242e-10	fixed	0.032534	*	Behaviour
MaxDistance	Reproductive, Yes	2.37034e-08	5.77771e-05	-0.000113334	2.36544e-08	0.000113382	2.35571e-08	3.16999e-11	fixed	0.999148		Behaviour
MaxDistance	Drug, Treated	0.205977	0.200643	-0.187922	0.205977	0.599876	0.205977	5.65264e-10	fixed	0.304506		Behaviour
MaxDistance	Year, 2016	-0.50212	0.278898	-1.04965	-0.502121	0.0454087	-0.502121	5.65114e-10	fixed	0.071048	.	Behaviour
MaxDistance	Year, 2017	-0.234136	0.239012	-0.703361	-0.234136	0.235089	-0.234137	5.65155e-10	fixed	0.324356		Behaviour
SumMovement	Sex, Male	-0.227888	0.190521	-0.601917	-0.227888	0.146141	-0.227888	5.64111e-10	fixed	0.229986		Behaviour
SumMovement	Diet, Supplemented	-0.52226	0.202159	-0.919136	-0.52226	-0.125384	-0.522261	5.64097e-10	fixed	0.010102	*	Behaviour
SumMovement	Reproductive, Yes	2.92232e-08	5.77711e-05	-0.000113317	2.91627e-08	0.000113376	2.90428e-08	3.17392e-11	fixed	0.999184		Behaviour
SumMovement	Drug, Treated	0.197178	0.187573	-0.171064	0.197178	0.565419	0.197178	5.64115e-10	fixed	0.292254		Behaviour
SumMovement	Year, 2016	-0.522099	0.260732	-1.03396	-0.522099	-0.0102326	-0.522099	5.63984e-10	fixed	0.04489	*	Behaviour
SumMovement	Year, 2017	-0.148312	0.223444	-0.586974	-0.148312	0.29035	-0.148313	5.6402e-10	fixed	0.504498		Behaviour
NewBirths	Diet, Supplemented	0.868656	0.138083	0.600666	0.867284	1.14424	0.86448	1.26277e-08	fixed	1e-06	***	Behaviour
NewBirths	Year, 2016	0.0335594	0.236172	-0.431751	0.0340728	0.495959	0.0350852	1.74147e-09	fixed	0.886252		Behaviour
NewBirths	Year, 2017	-0.52532	0.296739	-1.12843	-0.51805	0.0367307	-0.503749	5.15667e-08	fixed	0.067262	.	Behaviour
NewBirths	Week	1.14508	0.127888	0.910589	1.13933	1.41196	1.12783	1.9474e-07	fixed	1e-06	***	Behaviour
