## Supplemental Table 2 for "Resource supplementation alters host exposure, susceptibility, and infection dynamics across a diverse parasite community"

### Sheet: ConditionResultsClean
Response	Predictor	Estimate	sd	Lower	Mid	Upper	Mode	kld	Effect	pINLA	Sig	ModelSet
ScaledMassIndex	Sex, Male	-0.490906	0.108703	-0.705652	-0.490481	-0.278524	-0.489615	3.01805e-09	fixed	1e-06	***	Condition
ScaledMassIndex	Diet, Supplemented	0.0819811	0.112873	-0.140147	0.0820936	0.303466	0.0823092	2.32338e-09	fixed	0.4664		Condition
ScaledMassIndex	Drug, Treated	-0.0268744	0.107744	-0.238012	-0.0270692	0.185358	-0.0274588	2.08823e-09	fixed	0.799574		Condition
ScaledMassIndex	Year, 2016	0.171735	0.153864	-0.130367	0.171698	0.474048	0.171631	1.28059e-09	fixed	0.26394		Condition
ScaledMassIndex	Year, 2017	-0.312454	0.127154	-0.561555	-0.312707	-0.0619303	-0.313213	2.104e-09	fixed	0.014996	*	Condition
Condition	Sex, Male	-0.34427	0.129842	-0.599645	-0.344135	-0.0896495	-0.343861	1.19462e-09	fixed	0.008158	**	Condition
Condition	Diet, Supplemented	0.197613	0.136005	-0.0701116	0.197831	0.46412	0.198269	1.4131e-09	fixed	0.147502		Condition
Condition	Drug, Treated	-0.0194488	0.128483	-0.271271	-0.0196267	0.23337	-0.0199862	1.21053e-09	fixed	0.87659		Condition
Condition	Year, 2016	0.266701	0.180868	-0.0884206	0.266688	0.621903	0.26666	8.91961e-10	fixed	0.139484		Condition
Condition	Year, 2017	0.31938	0.151749	0.0218907	0.319191	0.617929	0.318811	1.22358e-09	fixed	0.03538	*	Condition
Weight, g	Sex, Male	0.0370434	0.158037	-0.273296	0.0370663	0.347255	0.0371123	6.40696e-10	fixed	0.814818		Condition
Weight, g	Diet, Supplemented	0.171571	0.167172	-0.156883	0.171657	0.499545	0.171829	6.79555e-10	fixed	0.305168		Condition
Weight, g	Drug, Treated	0.063557	0.155833	-0.242269	0.0635145	0.369622	0.0634289	6.35899e-10	fixed	0.684148		Condition
Weight, g	Year, 2016	0.291005	0.217327	-0.135742	0.291032	0.717598	0.291087	6.09916e-10	fixed	0.180012		Condition
Weight, g	Year, 2017	0.341511	0.185091	-0.0219167	0.341523	0.704867	0.341549	6.46357e-10	fixed	0.065978	.	Condition
TotalFatScore	Sex, Male	0.0430552	0.034448	-0.0245038	0.0430555	0.110612	0.0430562	5.35402e-11	fixed	0.211332		Condition
TotalFatScore	Diet, Supplemented	0.0622766	0.0352209	-0.00679735	0.0622767	0.13135	0.0622767	5.34616e-11	fixed	0.077126	.	Condition
TotalFatScore	Drug, Treated	-0.0213628	0.0345056	-0.089034	-0.0213627	0.046308	-0.0213626	5.36531e-11	fixed	0.53433		Condition
TotalFatScore	Year, 2016	-0.142268	0.0523654	-0.244965	-0.142268	-0.0395713	-0.142268	5.42275e-11	fixed	0.006628	**	Condition
TotalFatScore	Year, 2017	-0.192898	0.0404573	-0.272241	-0.192898	-0.113555	-0.192898	5.3802e-11	fixed	1e-06	***	Condition
IgA	Sex, Male	0.0377352	0.0924919	-0.144947	0.0380768	0.218511	0.0387717	2.99706e-09	fixed	0.68118		Condition
IgA	Diet, Supplemented	0.156776	0.0957399	-0.0301008	0.15633	0.346113	0.155399	3.59771e-09	fixed	0.099564	.	Condition
IgA	Drug, Treated	0.0878248	0.0916926	-0.0925609	0.0879087	0.267745	0.0880827	1.90215e-09	fixed	0.336524		Condition
IgA	Year, 2016	-0.124011	0.125802	-0.37213	-0.123643	0.122077	-0.122877	2.04561e-09	fixed	0.320862		Condition
IgA	Year, 2017	-1.05287	0.10594	-1.26052	-1.05306	-0.844198	-1.05343	2.23418e-09	fixed	1e-06	***	Condition
IgG	Sex, Male	0.107259	0.0913427	-0.0719626	0.107259	0.286481	0.107259	4.75934e-11	fixed	0.242208		Condition
IgG	Diet, Supplemented	0.121403	0.093243	-0.0615475	0.121403	0.304353	0.121403	4.75931e-11	fixed	0.193212		Condition
IgG	Drug, Treated	-0.331776	0.0909023	-0.510133	-0.331776	-0.153418	-0.331776	4.7593e-11	fixed	0.000268	***	Condition
IgG	Year, 2016	-0.385896	0.147042	-0.674405	-0.385896	-0.0973875	-0.385896	4.75874e-11	fixed	0.008632	**	Condition
IgG	Year, 2017	-0.651874	0.107204	-0.862216	-0.651874	-0.44153	-0.651874	4.75891e-11	fixed	1e-06	***	Condition
SerumAlbumin	Sex, Male	0.03376	0.181225	-0.322393	0.0337601	0.389913	0.0337602	2.55993e-09	fixed	0.853168		Condition
SerumAlbumin	Diet, Supplemented	0.00855504	0.189474	-0.363809	0.00855505	0.380919	0.00855509	2.5599e-09	fixed	0.964046		Condition
SerumAlbumin	Drug, Treated	-0.0617984	0.178843	-0.41327	-0.0617984	0.289673	-0.0617985	2.55995e-09	fixed	0.726416		Condition
SerumAlbumin	Year, 2016	-0.495408	22.3607	-44.3482	-0.495408	43.3574	-0.495408	5.52783e-11	fixed	0.979578		Condition
SerumAlbumin	Year, 2017	0.495408	22.3607	-43.3574	0.495408	44.3482	0.495408	5.52783e-11	fixed	0.9845		Condition
TotalProtein	Sex, Male	0.0449131	0.197475	-0.343175	0.0449131	0.433001	0.0449132	2.55942e-09	fixed	0.821036		Condition
TotalProtein	Diet, Supplemented	0.0627813	0.206464	-0.342971	0.0627814	0.468534	0.0627814	2.55939e-09	fixed	0.760702		Condition
TotalProtein	Drug, Treated	-0.0556018	0.194879	-0.438588	-0.0556018	0.327385	-0.0556018	2.55944e-09	fixed	0.772786		Condition
TotalProtein	Year, 2016	-0.311339	22.3607	-44.1642	-0.311339	43.5415	-0.311339	5.52784e-11	fixed	0.986162		Condition
TotalProtein	Year, 2017	0.311339	22.3607	-43.5415	0.311339	44.1642	0.311339	5.52784e-11	fixed	0.991202		Condition
