## Supplemental Table 3 for "Resource supplementation alters host exposure, susceptibility, and infection dynamics across a diverse parasite community"

### Sheet: ParasiteResultsClean
Response	Term	Estimate	sd	Lower	Mid	Upper	Mode	kld	Effect	pINLA	Sig	ModelSet
H. polygyrus, EPG	Sex, Male	0.332114	0.38876	-0.44173	0.335768	1.08526	0.342905	8.57009e-09	fixed	0.389502		Parasite
H. polygyrus, EPG	Diet, Supplemented	-0.783314	0.393054	-1.56749	-0.779029	-0.0233982	-0.770665	1.10577e-08	fixed	0.043188	*	Parasite
H. polygyrus, EPG	Reproductive, Yes	0.187098	0.23397	-0.272026	0.187118	0.646108	0.187157	4.88419e-11	fixed	0.424516		Parasite
H. polygyrus, EPG	ScaledMassIndex	0.283107	0.123302	0.0415538	0.282972	0.525423	0.282702	1.7525e-10	fixed	0.021594	*	Parasite
H. polygyrus, EPG	Drug, Treated	-1.64757	0.3696	-2.37506	-1.64712	-0.922611	-1.64617	2.25031e-09	fixed	1e-06	***	Parasite
H. polygyrus, EPG	Year, 2016	0.37121	0.522848	-0.65911	0.37238	1.39492	0.374684	1.91679e-09	fixed	0.475846		Parasite
H. polygyrus, EPG	Year, 2017	-0.201113	0.442691	-1.06187	-0.204221	0.677154	-0.210382	5.46867e-09	fixed	0.641302		Parasite
Eimeria total, OPG	Sex, Male	0.903708	0.472182	-0.0227883	0.903714	1.83017	0.903726	5.80616e-11	fixed	0.055464	.	Parasite
Eimeria total, OPG	Diet, Supplemented	-1.44956	0.493202	-2.41746	-1.4495	-0.482013	-1.44937	5.95832e-11	fixed	0.003272	**	Parasite
Eimeria total, OPG	Reproductive, Yes	-1.1054	0.437086	-1.96295	-1.10543	-0.247724	-1.10547	5.83732e-11	fixed	0.011318	*	Parasite
Eimeria total, OPG	ScaledMassIndex	0.0275527	0.269603	-0.501151	0.0274501	0.556838	0.0272466	7.21225e-11	fixed	0.919728		Parasite
Eimeria total, OPG	Drug, Treated	0.509817	0.472972	-0.418166	0.509801	1.43789	0.50977	5.82625e-11	fixed	0.280884		Parasite
Eimeria total, OPG	Year, 2016	2.82176	0.69126	1.46543	2.82176	4.1781	2.82175	5.79246e-11	fixed	3e-05	***	Parasite
Eimeria total, OPG	Year, 2017	-0.773653	0.661016	-2.07067	-0.773646	0.523317	-0.773631	5.79866e-11	fixed	0.24108		Parasite
Eimeria total, OPG	Strength	0.988025	0.305819	0.387807	0.988082	1.58792	0.988197	6.14426e-11	fixed	0.001216	**	Parasite
E. hungaryensis, OPG	Sex, Male	0.893395	0.493027	-0.0740128	0.893378	1.8609	0.893344	1.0049e-10	fixed	0.070418	.	Parasite
E. hungaryensis, OPG	Diet, Supplemented	-1.30603	0.540478	-2.36669	-1.306	-0.245553	-1.30594	1.00483e-10	fixed	0.016032	*	Parasite
E. hungaryensis, OPG	Reproductive, Yes	-1.80338	0.442627	-2.67188	-1.8034	-0.93477	-1.80344	9.99715e-11	fixed	3.2e-05	***	Parasite
E. hungaryensis, OPG	ScaledMassIndex	0.142334	0.257828	-0.363111	0.142164	0.648739	0.141828	1.3622e-10	fixed	0.582382		Parasite
E. hungaryensis, OPG	Drug, Treated	1.67047	0.51338	0.662901	1.67053	2.67769	1.67065	1.02674e-10	fixed	0.001256	**	Parasite
E. hungaryensis, OPG	Year, 2016	2.94836	0.703059	1.56886	2.94833	4.32805	2.94826	1.00368e-10	fixed	1.4e-05	***	Parasite
E. hungaryensis, OPG	Year, 2017	-1.62498	0.687803	-2.97471	-1.62496	-0.275392	-1.62492	1.00324e-10	fixed	0.01811	*	Parasite
E. hungaryensis, OPG	Strength	1.18887	0.320802	0.559311	1.18889	1.81831	1.18892	1.00255e-10	fixed	0.000242	***	Parasite
E. apionodes, OPG	Sex, Male	1.55397	0.883076	-0.169011	1.54992	3.29954	1.54167	2.88934e-09	fixed	0.07691	.	Parasite
E. apionodes, OPG	Diet, Supplemented	-1.24226	0.990817	-3.18737	-1.24276	0.705798	-1.24363	1.67193e-09	fixed	0.206732		Parasite
E. apionodes, OPG	Reproductive, Yes	0.0070674	0.806717	-1.56808	0.00438767	1.59761	-0.000763732	1.18778e-09	fixed	0.996602		Parasite
E. apionodes, OPG	ScaledMassIndex	-0.286727	0.402944	-1.07848	-0.286498	0.503733	-0.286044	6.62248e-10	fixed	0.474488		Parasite
E. apionodes, OPG	Drug, Treated	-0.556933	0.857003	-2.23791	-0.557594	1.12775	-0.558929	9.30848e-10	fixed	0.512052		Parasite
E. apionodes, OPG	Year, 2016	1.84828	1.21074	-0.512278	1.84234	4.24277	1.8309	3.07858e-09	fixed	0.125698		Parasite
E. apionodes, OPG	Year, 2017	-1.96855	1.53542	-4.96667	-1.9753	1.06191	-1.99341	1.21519e-09	fixed	0.200066		Parasite
E. apionodes, OPG	Strength	1.46856	0.8236	-0.130304	1.46341	3.09931	1.45537	4.84875e-09	fixed	0.071696	.	Parasite
E. uptoni, OPG	Sex, Male	-0.444993	0.78271	-1.98186	-0.445112	1.09255	-0.445341	1.15653e-09	fixed	0.56782		Parasite
E. uptoni, OPG	Diet, Supplemented	-1.5001	0.690148	-2.8611	-1.49812	-0.150324	-1.4942	1.83849e-09	fixed	0.029382	*	Parasite
E. uptoni, OPG	Reproductive, Yes	-3.06645	0.757486	-4.56062	-3.06416	-1.58521	-3.05963	2.0002e-09	fixed	5.2e-05	***	Parasite
E. uptoni, OPG	ScaledMassIndex	-0.166446	0.315132	-0.785028	-0.166542	0.452684	-0.166726	1.03171e-09	fixed	0.593304		Parasite
E. uptoni, OPG	Drug, Treated	-0.532733	0.754305	-2.01183	-0.533575	0.951089	-0.535264	1.3154e-09	fixed	0.474		Parasite
E. uptoni, OPG	Year, 2016	-1.01689	1.10896	-3.19257	-1.01764	1.16299	-1.01913	1.0702e-09	fixed	0.355962		Parasite
E. uptoni, OPG	Year, 2017	-4.62431	0.853111	-6.30609	-4.62199	-2.95566	-4.6174	1.55237e-09	fixed	1e-06	***	Parasite
C. murissylvatici, EPG	Sex, Male	-0.91072	0.681497	-2.25366	-0.908985	0.422412	-0.905557	1.27631e-09	fixed	0.17924		Parasite
C. murissylvatici, EPG	Diet, Supplemented	1.65934	0.688569	0.322417	1.65386	3.02729	1.64314	6.62822e-09	fixed	0.01476	*	Parasite
C. murissylvatici, EPG	Reproductive, Yes	0.608726	0.632753	-0.632454	0.608249	1.8526	0.607293	9.93527e-10	fixed	0.335912		Parasite
C. murissylvatici, EPG	ScaledMassIndex	-0.0455817	0.319691	-0.67084	-0.0464492	0.584576	-0.048167	1.43977e-09	fixed	0.881736		Parasite
C. murissylvatici, EPG	Drug, Treated	0.500359	0.563089	-0.601718	0.499091	1.6096	0.496588	1.28943e-09	fixed	0.373798		Parasite
C. murissylvatici, EPG	Year, 2016	-7.58737	1.06082	-9.69337	-7.5795	-5.52586	-7.5641	6.02262e-09	fixed	1e-06	***	Parasite
C. murissylvatici, EPG	Year, 2017	-8.89	0.771294	-10.4258	-8.88263	-7.39597	-8.86831	8.92428e-09	fixed	1e-06	***	Parasite
Ticks, n	Sex, Male	0.220891	0.10186	0.0186011	0.22167	0.418906	0.223311	6.59689e-09	fixed	0.032562	*	Parasite
Ticks, n	Diet, Supplemented	-0.624737	0.103981	-0.833269	-0.6231	-0.425298	-0.619734	2.17374e-08	fixed	1e-06	***	Parasite
Ticks, n	Reproductive, Yes	0.282472	0.0845392	0.116538	0.282496	0.448276	0.282543	4.47563e-11	fixed	0.000836	***	Parasite
Ticks, n	ScaledMassIndex	-0.0219096	0.0425969	-0.105441	-0.0219247	0.0617066	-0.0219545	3.89676e-11	fixed	0.604554		Parasite
Ticks, n	Drug, Treated	-0.032572	0.0991549	-0.224389	-0.0336416	0.165148	-0.0358631	1.06884e-08	fixed	0.732956		Parasite
Ticks, n	Year, 2016	0.0871353	0.140105	-0.188295	0.0872176	0.362118	0.0873962	1.43706e-09	fixed	0.532728		Parasite
Ticks, n	Year, 2017	-0.24465	0.119091	-0.480931	-0.243812	-0.0130398	-0.242103	5.56832e-09	fixed	0.038376	*	Parasite
Mites, n	Sex, Male	0.444106	0.180118	0.0908489	0.444028	0.797799	0.443873	1.78898e-10	fixed	0.013744	*	Parasite
Mites, n	Diet, Supplemented	0.458774	0.184668	0.0964542	0.458746	0.82125	0.45869	1.51239e-10	fixed	0.012966	*	Parasite
Mites, n	Reproductive, Yes	-0.0727275	0.184046	-0.433649	-0.0728209	0.28872	-0.0730089	1.86521e-10	fixed	0.689802		Parasite
Mites, n	ScaledMassIndex	0.0152685	0.0947659	-0.170577	0.0152209	0.201383	0.0151254	2.087e-10	fixed	0.872654		Parasite
Mites, n	Drug, Treated	-0.361451	0.17594	-0.706988	-0.361359	-0.016437	-0.361173	1.88362e-10	fixed	0.03968	*	Parasite
Mites, n	Year, 2016	0.235175	0.259142	-0.27317	0.235098	0.743955	0.234944	1.78647e-10	fixed	0.365298		Parasite
Mites, n	Year, 2017	0.00390343	0.223327	-0.434092	0.0038099	0.442425	0.00362111	1.57405e-10	fixed	0.98947		Parasite
Fleas, PI	Sex, Male	0.641654	0.395416	-0.133818	0.641654	1.41713	0.641654	5.52762e-11	fixed	0.104742		Parasite
Fleas, PI	Diet, Supplemented	0.0517301	0.376664	-0.686965	0.0517301	0.790425	0.0517301	5.5276e-11	fixed	0.892018		Parasite
Fleas, PI	Reproductive, Yes	0.451654	0.401562	-0.33587	0.451654	1.23918	0.451654	5.52781e-11	fixed	0.260858		Parasite
Fleas, PI	ScaledMassIndex	0.136183	0.195648	-0.247514	0.136183	0.519879	0.136183	5.52784e-11	fixed	0.488534		Parasite
Fleas, PI	Drug, Treated	0.283391	0.368662	-0.439611	0.283391	1.00639	0.283391	5.52759e-11	fixed	0.444382		Parasite
Fleas, PI	Year, 2016	-1.46966	0.594319	-2.63521	-1.46966	-0.304104	-1.46966	5.5277e-11	fixed	0.013074	*	Parasite
Fleas, PI	Year, 2017	-0.824745	0.403679	-1.61642	-0.824745	-0.0330692	-0.824745	5.52759e-11	fixed	0.040974	*	Parasite
Bartonella spp., PI	Sex, Male	0.215708	0.339947	-0.45098	0.215708	0.882396	0.215708	5.52645e-11	fixed	0.52759		Parasite
Bartonella spp., PI	Diet, Supplemented	0.680961	0.334846	0.0242757	0.680961	1.33765	0.680961	5.52631e-11	fixed	0.042184	*	Parasite
Bartonella spp., PI	Reproductive, Yes	-0.0727035	0.354727	-0.768378	-0.0727035	0.622971	-0.0727035	5.52758e-11	fixed	0.835586		Parasite
Bartonella spp., PI	ScaledMassIndex	-0.123419	0.168288	-0.453457	-0.123419	0.20662	-0.123419	5.52772e-11	fixed	0.462482		Parasite
Bartonella spp., PI	Drug, Treated	0.219426	0.326754	-0.421388	0.219426	0.860241	0.219426	5.52616e-11	fixed	0.503462		Parasite
Bartonella spp., PI	Year, 2016	-0.787338	0.348081	-1.46998	-0.787338	-0.104698	-0.787338	5.52658e-11	fixed	0.023156	*	Parasite
Bartonella spp., PI	SumMovement	0.453624	0.17863	0.103303	0.453624	0.803945	0.453624	5.52723e-11	fixed	0.010878	*	Parasite
WMHV, PI	Sex, Male	1.20588	0.443649	0.336342	1.20588	2.07541	1.20588	0	fixed	0.00643	**	Parasite
WMHV, PI	Diet, Supplemented	-1.26865	0.407611	-2.06756	-1.26865	-0.469751	-1.26865	0	fixed	0.001888	**	Parasite
WMHV, PI	Reproductive, Yes	-0.166595	0.449809	-1.0482	-0.166595	0.715015	-0.166595	0	fixed	0.708664		Parasite
WMHV, PI	ScaledMassIndex	0.146847	0.226735	-0.297546	0.146847	0.591239	0.146847	0	fixed	0.517932		Parasite
WMHV, PI	Drug, Treated	-1.30267	0.438289	-2.16171	-1.30267	-0.443645	-1.30267	0	fixed	0.002928	**	Parasite
WMHV, PI	Year, 2016	-2.13753	0.571807	-3.25825	-2.13753	-1.01681	-2.13753	0	fixed	0.000178	***	Parasite
WMHV, PI	SumMovement	0.703148	0.245638	0.221705	0.703148	1.18459	0.703148	0	fixed	0.00422	**	Parasite
T. grosi, PI	Sex, Male	0.136691	0.281458	-0.414957	0.136691	0.688338	0.136691	0	fixed	0.62894		Parasite
T. grosi, PI	Diet, Supplemented	-0.244571	0.281478	-0.796258	-0.244571	0.307115	-0.244571	0	fixed	0.383962		Parasite
T. grosi, PI	Reproductive, Yes	-0.164086	0.305982	-0.763799	-0.164086	0.435626	-0.164086	0	fixed	0.590888		Parasite
T. grosi, PI	ScaledMassIndex	0.0240002	0.147666	-0.26542	0.0240002	0.313421	0.0240002	0	fixed	0.872162		Parasite
T. grosi, PI	Drug, Treated	-0.465295	0.281575	-1.01717	-0.465295	0.086582	-0.465295	0	fixed	0.098866	.	Parasite
T. grosi, PI	Year, 2016	-1.98286	0.315747	-2.60171	-1.98286	-1.36401	-1.98286	0	fixed	1e-06	***	Parasite
